# Synaptic accumulation of FUS triggers age-dependent misregulation of inhibitory synapses in ALS-FUS mice

**DOI:** 10.1101/2020.06.10.136010

**Authors:** Sonu Sahadevan, Katharina M. Hembach, Elena Tantardini, Manuela Pérez-Berlanga, Marian Hruska-Plochan, Julien Weber, Petra Schwarz, Luc Dupuis, Mark D. Robinson, Pierre De Rossi, Magdalini Polymenidou

## Abstract

FUS is a primarily nuclear RNA-binding protein with important roles in RNA processing and transport. FUS mutations disrupting its nuclear localization characterize a subset of amyotrophic lateral sclerosis (ALS-FUS) patients, through an unidentified pathological mechanism. FUS regulates nuclear RNAs, but its role at the synapse is poorly understood. Here, we used super-resolution imaging to determine the physiological localization of extranuclear, neuronal FUS and found it predominantly near the vesicle reserve pool of presynaptic sites. Using CLIP-seq on synaptoneurosome preparations, we identified synaptic RNA targets of FUS that are associated with synapse organization and plasticity. Synaptic FUS was significantly increased in a knock-in mouse model of ALS-FUS, at presymptomatic stages, accompanied by alterations in density and size of GABAergic synapses. RNA-seq of synaptoneurosomes highlighted age-dependent dysregulation of glutamatergic and GABAergic synapses. Our study indicates that FUS accumulation at the synapse in early stages of ALS-FUS results in synaptic impairment, potentially representing an initial trigger of neurodegeneration.
