## Supplementary Table 1 for "Synaptic accumulation of FUS triggers age-dependent misregulation of inhibitory synapses in ALS-FUS mice"

### Sheet: CLIP-seq  synaptic FUS targets
seqnames	gene_id	gene_name	gene_biotype	nr_peaks	gene_cluster	exon_cluster	three_utr_cluster	five_utr_cluster	intron_cluster	class	RNAseq_DE	logFC	FDR	P-value
2	ENSMUSG00000005089	Slc1a2	protein_coding	156	48	10	38	2	0	three_utr	unchanged	-0.216	0.412	0.0797
5	ENSMUSG00000029309	Sparcl1	protein_coding	45	15	12	1	3	0	exon	unchanged	0.013	0.973	0.893
2	ENSMUSG00000027350	Chgb	protein_coding	34	12	12	1	1	0	exon	unchanged	0.309	0.123	0.00726
19	ENSMUSG00000025203	Scd2	protein_coding	32	19	5	15	1	0	three_utr	unchanged	-0.0866	0.707	0.316
8	ENSMUSG00000037852	Cpe	protein_coding	31	12	9	1	0	3	exon	unchanged	-0.102	0.706	0.314
1	ENSMUSG00000015222	Map2	protein_coding	29	16	16	0	0	0	exon	unchanged	-0.146	0.448	0.0968
1	ENSMUSG00000026473	Glul	protein_coding	29	14	9	6	1	0	exon	unchanged	-0.165	0.464	0.105
15	ENSMUSG00000005360	Slc1a3	protein_coding	29	13	7	6	1	0	exon	unchanged	0.00903	0.985	0.938
18	ENSMUSG00000024617	Camk2a	protein_coding	28	14	9	4	0	1	exon	unchanged	0.0246	0.949	0.818
10	ENSMUSG00000020048	Hsp90b1	protein_coding	25	13	13	0	0	0	exon	unchanged	0.0764	0.758	0.386
9	ENSMUSG00000031996	Aplp2	protein_coding	22	12	11	1	0	1	exon	up	0.299	0.00308	6.43e-06
11	ENSMUSG00000017390	Aldoc	protein_coding	21	12	12	1	0	0	exon	unchanged	-0.146	0.464	0.105
3	ENSMUSG00000033161	Atp1a1	protein_coding	21	13	12	2	0	1	exon	up	0.619	0.00469	1.78e-05
1	ENSMUSG00000007097	Atp1a2	protein_coding	20	20	14	7	1	0	exon	unchanged	-0.105	0.669	0.27
14	ENSMUSG00000022037	Clu	protein_coding	20	9	8	4	1	0	exon	unchanged	0.0392	0.898	0.67
X	ENSMUSG00000058254	Tspan7	protein_coding	19	8	3	5	0	0	three_utr	unchanged	0.0706	0.793	0.444
11	ENSMUSG00000041329	Atp1b2	protein_coding	18	8	4	4	0	0	exon_three_utr	unchanged	0.0596	0.827	0.508
8	ENSMUSG00000031517	Gpm6a	protein_coding	18	6	6	1	0	0	exon	unchanged	0.206	0.306	0.0433
16	ENSMUSG00000022892	App	protein_coding	16	7	6	1	0	1	exon	up	0.541	0.00249	4.59e-06
9	ENSMUSG00000032181	Scg3	protein_coding	16	9	8	2	1	0	exon	unchanged	0.11	0.653	0.251
7	ENSMUSG00000002985	Apoe	protein_coding	15	6	6	0	1	0	exon	unchanged	0.0273	0.944	0.798
14	ENSMUSG00000021750	Fam107a	protein_coding	14	10	2	7	1	0	three_utr	unchanged	-0.207	0.441	0.0929
10	ENSMUSG00000004207	Psap	protein_coding	13	8	8	1	0	0	exon	up	0.298	0.0139	0.000156
11	ENSMUSG00000020368	Canx	protein_coding	13	8	7	0	2	0	exon	unchanged	0.115	0.383	0.069
1	ENSMUSG00000050711	Scg2	protein_coding	12	6	6	0	0	0	exon	unchanged	0.249	0.392	0.0722
1	ENSMUSG00000014602	Kif1a	protein_coding	12	10	4	5	0	1	three_utr	unchanged	0.0119	0.971	0.884
1	ENSMUSG00000044708	Kcnj10	protein_coding	12	10	1	9	0	0	three_utr	unchanged	-0.176	0.563	0.168
1	ENSMUSG00000026576	Atp1b1	protein_coding	11	6	5	0	1	0	exon	up	0.398	0.0292	0.000642
10	ENSMUSG00000035864	Syt1	protein_coding	11	7	6	1	0	0	exon	up	0.457	0.0107	8.53e-05
10	ENSMUSG00000074657	Kif5a	protein_coding	11	7	6	3	1	0	exon	unchanged	-0.223	0.291	0.039
12	ENSMUSG00000001175	Calm1	protein_coding	11	4	3	1	0	0	exon	unchanged	-0.045	0.867	0.6
19	ENSMUSG00000037071	Scd1	protein_coding	11	8	1	8	0	0	three_utr	unchanged	-0.135	0.612	0.211
5	ENSMUSG00000029467	Atp2a2	protein_coding	11	8	8	0	1	0	exon	unchanged	0.265	0.067	0.00257
2	ENSMUSG00000027523	Gnas	protein_coding	10	5	0	5	0	0	three_utr	unchanged	0.0155	0.957	0.845
3	ENSMUSG00000032826	Ank2	protein_coding	10	8	6	2	0	0	exon	unchanged	0.0301	0.873	0.612
7	ENSMUSG00000019370	Calm3	protein_coding	10	3	3	0	0	0	exon	unchanged	0.0312	0.914	0.719
14	ENSMUSG00000004558	Ndrg2	protein_coding	9	7	4	3	0	0	exon	unchanged	-0.193	0.368	0.0633
2	ENSMUSG00000026864	Hspa5	protein_coding	9	6	5	1	0	0	exon	unchanged	0.0748	0.835	0.528
11	ENSMUSG00000000142	Axin2	protein_coding	8	8	5	2	1	1	exon	unchanged	-0.0378	0.905	0.693
16	ENSMUSG00000022762	Ncam2	protein_coding	8	6	4	0	0	2	exon	unchanged	0.163	0.664	0.265
18	ENSMUSG00000023036	Pcdhgc4	protein_coding	8	7	1	4	0	3	three_utr	unchanged	0.176	0.739	0.357
2	ENSMUSG00000027447	Cst3	protein_coding	8	3	2	1	0	0	exon	unchanged	-0.133	0.604	0.204
1	ENSMUSG00000026234	Ncl	protein_coding	7	5	5	0	0	0	exon	unchanged	-0.0606	0.766	0.398
12	ENSMUSG00000047454	Gphn	protein_coding	7	1	0	0	0	1	intron	unchanged	-0.0545	0.797	0.456
13	ENSMUSG00000041773	Enc1	protein_coding	7	6	6	0	0	0	exon	unchanged	-0.127	0.645	0.241
6	ENSMUSG00000030077	Chl1	protein_coding	7	4	2	0	2	0	exon_five_utr	up	0.349	0.0435	0.00126
9	ENSMUSG00000035202	Lars2	protein_coding	7	2	0	2	0	0	three_utr	unchanged	-0.365	0.533	0.146
1	ENSMUSG00000026385	Dbi	protein_coding	6	2	0	2	0	1	three_utr	unchanged	-0.0853	0.788	0.436
10	ENSMUSG00000036019	Tmtc2	protein_coding	6	1	0	0	0	1	intron	unchanged	-0.022	0.946	0.806
17	ENSMUSG00000098178	Gm42418	lincRNA	6	4	4	0	0	0	exon	unchanged	-0.598	0.375	0.0657
19	ENSMUSG00000024991	Eif3a	protein_coding	6	4	4	0	0	0	exon	unchanged	-0.168	0.109	0.00586
2	ENSMUSG00000027254	Map1a	protein_coding	6	5	5	0	0	0	exon	unchanged	0.0818	0.794	0.447
2	ENSMUSG00000016349	Eef1a2	protein_coding	6	5	5	0	0	0	exon	unchanged	0.0194	0.945	0.803
4	ENSMUSG00000063077	Kif1b	protein_coding	6	6	4	2	0	0	exon	unchanged	-0.0313	0.935	0.777
8	ENSMUSG00000003814	Calr	protein_coding	6	3	3	0	0	0	exon	unchanged	0.117	0.606	0.207
1	ENSMUSG00000041144	Dnah7b	protein_coding	5	2	0	0	0	2	intron	unchanged	-0.0749	0.944	0.801
1	ENSMUSG00000039630	Hnrnpu	protein_coding	5	4	4	0	0	0	exon	unchanged	-0.112	0.638	0.235
10	ENSMUSG00000034994	Eef2	protein_coding	5	5	5	0	0	0	exon	unchanged	0.0304	0.878	0.624
11	ENSMUSG00000078970	Wdr92	protein_coding	5	3	1	0	0	2	intron	unchanged	0.0105	0.982	0.924
11	ENSMUSG00000078622	Ccdc47	protein_coding	5	3	3	0	1	0	exon	unchanged	0.124	0.314	0.0455
13	ENSMUSG00000025867	Cplx2	protein_coding	5	4	1	3	0	0	three_utr	unchanged	0.0395	0.878	0.624
17	ENSMUSG00000023944	Hsp90ab1	protein_coding	5	3	3	0	0	0	exon	unchanged	-0.0304	0.89	0.651
17	ENSMUSG00000024109	Nrxn1	protein_coding	5	3	0	3	0	0	three_utr	unchanged	0.0664	0.759	0.388
18	ENSMUSG00000024411	Aqp4	protein_coding	5	5	2	4	0	0	three_utr	unchanged	-0.111	0.757	0.384
2	ENSMUSG00000048388	Fam171b	protein_coding	5	4	3	0	0	1	exon	unchanged	-0.0507	0.742	0.363
2	ENSMUSG00000079037	Prnp	protein_coding	5	2	1	1	0	0	exon_three_utr	unchanged	0.169	0.252	0.029
4	ENSMUSG00000046093	Hpcal4	protein_coding	5	5	2	2	2	0	exon_three_utr_five_utr	unchanged	-0.108	0.591	0.193
5	ENSMUSG00000041697	Cox6a1	protein_coding	5	2	2	1	0	0	exon	unchanged	0.00189	0.996	0.987
5	ENSMUSG00000029635	Cdk8	protein_coding	5	1	0	0	0	1	intron	unchanged	-0.212	0.0862	0.00382
6	ENSMUSG00000068748	Ptprz1	protein_coding	5	4	4	0	0	0	exon	unchanged	-0.0705	0.828	0.51
8	ENSMUSG00000031760	Mt3	protein_coding	5	2	1	1	0	0	exon_three_utr	unchanged	-0.143	0.605	0.206
1	ENSMUSG00000026701	Prdx6	protein_coding	4	3	1	2	0	0	three_utr	unchanged	-0.105	0.652	0.248
10	ENSMUSG00000039485	Tspyl4	protein_coding	4	3	3	0	0	0	exon	unchanged	-0.00842	0.98	0.92
10	ENSMUSG00000019877	Serinc1	protein_coding	4	4	2	2	0	0	exon_three_utr	up	0.429	0.0143	0.000164
13	ENSMUSG00000021665	Hexb	protein_coding	4	4	3	0	0	1	exon	unchanged	-0.136	0.497	0.124
15	ENSMUSG00000022421	Nptxr	protein_coding	4	2	0	2	0	0	three_utr	unchanged	0.141	0.574	0.179
16	ENSMUSG00000000884	Gnb1l	protein_coding	4	1	0	0	0	1	intron	unchanged	0.262	0.593	0.195
16	ENSMUSG00000072214	2005-09-01	protein_coding	4	3	3	0	0	0	exon	unchanged	0.00145	0.996	0.985
16	ENSMUSG00000086324	Gm15564	antisense_RNA	4	1	1	0	0	1	exon_intron	unchanged	0.268	0.856	0.573
16	ENSMUSG00000022748	Cmss1	protein_coding	4	1	0	0	0	1	intron	unchanged	0.175	0.55	0.158
2	ENSMUSG00000039145	Camk1d	protein_coding	4	1	0	0	0	1	intron	unchanged	0.036	0.889	0.65
2	ENSMUSG00000027273	Snap25	protein_coding	4	3	2	1	0	0	exon	unchanged	0.0479	0.877	0.621
4	ENSMUSG00000035572	Dcaf10	protein_coding	4	2	0	0	0	2	intron	unchanged	0.05	0.868	0.603
8	ENSMUSG00000031633	Slc25a4	protein_coding	4	2	2	0	0	0	exon	unchanged	-0.115	0.538	0.15
8	ENSMUSG00000002341	Ncan	protein_coding	4	4	0	4	0	0	three_utr	unchanged	0.00819	0.984	0.929
9	ENSMUSG00000053310	Nrgn	protein_coding	4	2	1	2	0	0	three_utr	unchanged	0.0646	0.865	0.596
X	ENSMUSG00000031144	Syp	protein_coding	4	4	2	2	0	0	exon_three_utr	up	0.578	0.0029	5.64e-06
1	ENSMUSG00000061518	Cox5b	protein_coding	3	2	2	0	1	0	exon	unchanged	0.0212	0.958	0.848
1	ENSMUSG00000026223	Itm2c	protein_coding	3	3	2	1	0	0	exon	up	0.287	0.0356	0.00088
10	ENSMUSG00000019943	Atp2b1	protein_coding	3	3	3	0	0	0	exon	unchanged	0.247	0.153	0.0111
11	ENSMUSG00000020361	Hspa4	protein_coding	3	2	2	0	0	0	exon	unchanged	-0.149	0.358	0.0592
12	ENSMUSG00000001270	Ckb	protein_coding	3	1	1	0	0	0	exon	unchanged	-0.0676	0.741	0.36
13	ENSMUSG00000045136	Tubb2b	protein_coding	3	3	3	0	0	0	exon	unchanged	-0.251	0.259	0.0311
13	ENSMUSG00000021508	Cxcl14	protein_coding	3	3	2	1	0	0	exon	unchanged	-0.148	0.509	0.132
14	ENSMUSG00000021792	Fam213a	protein_coding	3	2	1	1	0	0	exon_three_utr	unchanged	-0.184	0.326	0.0489
14	ENSMUSG00000022108	Itm2b	protein_coding	3	3	3	0	1	0	exon	unchanged	0.121	0.459	0.102
15	ENSMUSG00000064373	Selenop	protein_coding	3	3	3	1	0	0	exon	unchanged	-0.341	0.0509	0.00165
15	ENSMUSG00000097875	Gm26704	lincRNA	3	4	0	0	0	4	intron	unchanged	0.485	0.643	0.24
15	ENSMUSG00000051853	Arf3	protein_coding	3	2	2	0	0	0	exon	unchanged	0.0332	0.892	0.656
17	ENSMUSG00000097625	Gm26561	lincRNA	3	1	0	0	0	1	intron	unchanged	0.103	0.963	0.858
18	ENSMUSG00000025428	Atp5a1	protein_coding	3	3	3	1	0	0	exon	unchanged	-0.0488	0.771	0.408
19	ENSMUSG00000035885	Cox8a	protein_coding	3	1	1	1	0	0	exon_three_utr	unchanged	0.0391	0.926	0.748
19	ENSMUSG00000024661	Fth1	protein_coding	3	3	3	0	0	0	exon	unchanged	-0.0599	0.811	0.482
19	ENSMUSG00000010663	Fads1	protein_coding	3	2	1	2	0	0	three_utr	unchanged	-0.0556	0.844	0.546
2	ENSMUSG00000057738	Sptan1	protein_coding	3	2	2	0	0	0	exon	unchanged	0.0703	0.538	0.149
2	ENSMUSG00000005087	Cd44	protein_coding	3	1	0	0	0	1	intron	unchanged	-0.515	0.104	0.00525
2	ENSMUSG00000027248	Pdia3	protein_coding	3	3	2	1	0	0	exon	unchanged	0.156	0.376	0.0662
3	ENSMUSG00000038486	Sv2a	protein_coding	3	2	2	0	0	0	exon	up	0.475	0.00423	1.49e-05
3	ENSMUSG00000027893	Ahcyl1	protein_coding	3	2	2	0	0	0	exon	down	-0.261	0.0358	0.000894
3	ENSMUSG00000058135	Gstm1	protein_coding	3	3	2	2	0	0	exon_three_utr	unchanged	-0.0415	0.883	0.634
4	ENSMUSG00000046447	Camk2n1	protein_coding	3	2	1	2	0	0	three_utr	unchanged	-0.113	0.719	0.334
6	ENSMUSG00000029838	Ptn	protein_coding	3	2	2	1	0	0	exon	unchanged	0.132	0.616	0.217
7	ENSMUSG00000070802	Pnmal2	protein_coding	3	2	2	0	0	0	exon	unchanged	-0.0263	0.926	0.748
7	ENSMUSG00000040907	Atp1a3	protein_coding	3	2	2	0	0	0	exon	up	0.459	0.00985	7.41e-05
7	ENSMUSG00000063297	Luzp2	protein_coding	3	2	2	0	0	0	exon	unchanged	-0.0736	0.829	0.511
7	ENSMUSG00000030849	Fgfr2	protein_coding	3	1	0	0	0	1	intron	unchanged	-0.00364	0.992	0.97
8	ENSMUSG00000031818	Cox4i1	protein_coding	3	2	0	1	2	0	five_utr	unchanged	-0.0371	0.911	0.711
1	ENSMUSG00000067336	Bmpr2	protein_coding	2	1	1	0	0	0	exon	unchanged	-0.0887	0.565	0.17
1	ENSMUSG00000025968	Ndufs1	protein_coding	2	1	1	0	0	1	exon_intron	unchanged	-0.0544	0.656	0.254
1	ENSMUSG00000097648	9330185C12Rik	lincRNA	2	2	0	0	0	2	intron	unchanged	-0.689	0.566	0.171
10	ENSMUSG00000037855	Zfp365	protein_coding	2	1	0	1	0	0	three_utr	unchanged	-0.0882	0.707	0.316
10	ENSMUSG00000069601	Ank3	protein_coding	2	2	2	0	0	0	exon	unchanged	0.271	0.0868	0.00386
10	ENSMUSG00000025393	Atp5b	protein_coding	2	2	2	0	0	0	exon	unchanged	0.0698	0.734	0.351
11	ENSMUSG00000018593	Sparc	protein_coding	2	2	0	2	0	0	three_utr	unchanged	-0.0234	0.955	0.837
11	ENSMUSG00000020849	Ywhae	protein_coding	2	1	1	0	0	0	exon	unchanged	-0.137	0.331	0.0504
11	ENSMUSG00000020728	Cep112	protein_coding	2	2	1	1	0	1	exon_three_utr_intron	unchanged	-0.0664	0.934	0.771
12	ENSMUSG00000054459	Vsnl1	protein_coding	2	2	2	1	0	0	exon	unchanged	0.0589	0.857	0.575
12	ENSMUSG00000020571	Pdia6	protein_coding	2	2	2	0	0	0	exon	unchanged	0.202	0.246	0.0275
12	ENSMUSG00000021270	Hsp90aa1	protein_coding	2	1	1	0	0	0	exon	unchanged	-0.214	0.262	0.0316
13	ENSMUSG00000038518	Jarid2	protein_coding	2	1	0	0	0	1	intron	unchanged	-0.0173	0.96	0.851
13	ENSMUSG00000021477	Ctsl	protein_coding	2	2	2	1	0	0	exon	unchanged	0.134	0.43	0.0878
14	ENSMUSG00000021939	Ctsb	protein_coding	2	2	1	1	0	0	exon_three_utr	up	0.274	0.0327	0.000774
14	ENSMUSG00000022016	Akap11	protein_coding	2	2	2	0	0	0	exon	unchanged	0.039	0.901	0.679
15	ENSMUSG00000022354	Ndufb9	protein_coding	2	2	2	0	0	0	exon	unchanged	-0.0582	0.857	0.575
15	ENSMUSG00000035805	Mlc1	protein_coding	2	2	0	2	0	0	three_utr	unchanged	0.133	0.604	0.204
15	ENSMUSG00000055022	Cntn1	protein_coding	2	2	2	0	0	0	exon	unchanged	0.0657	0.734	0.35
16	ENSMUSG00000057880	Abat	protein_coding	2	2	0	2	0	0	three_utr	unchanged	-0.125	0.59	0.192
17	ENSMUSG00000052397	Ezr	protein_coding	2	2	2	0	0	0	exon	unchanged	-0.31	0.0928	0.00431
17	ENSMUSG00000024213	Nudt3	protein_coding	2	2	2	0	0	1	exon	unchanged	-0.0933	0.59	0.192
17	ENSMUSG00000023913	Pla2g7	protein_coding	2	2	2	0	0	0	exon	unchanged	0.018	0.966	0.868
18	ENSMUSG00000043991	Pura	protein_coding	2	1	1	1	0	0	exon_three_utr	unchanged	-0.266	0.067	0.00257
19	ENSMUSG00000024654	Asrgl1	protein_coding	2	2	2	0	0	0	exon	unchanged	-0.107	0.663	0.263
19	ENSMUSG00000052387	Trpm3	protein_coding	2	1	0	0	0	1	intron	unchanged	-0.294	0.161	0.0123
2	ENSMUSG00000026764	Kif5c	protein_coding	2	2	2	0	0	0	exon	unchanged	-0.155	0.434	0.0894
3	ENSMUSG00000027805	Pfn2	protein_coding	2	1	1	0	0	0	exon	unchanged	-0.0176	0.946	0.806
3	ENSMUSG00000027834	Serpini1	protein_coding	2	2	2	0	0	1	exon	up	0.432	0.0251	0.000497
4	ENSMUSG00000045573	Penk	protein_coding	2	1	1	0	0	0	exon	unchanged	0.74	0.313	0.0449
4	ENSMUSG00000039809	Gabbr2	protein_coding	2	1	0	1	0	0	three_utr	unchanged	0.272	0.118	0.00684
4	ENSMUSG00000028517	Plpp3	protein_coding	2	2	0	2	0	0	three_utr	unchanged	0.101	0.735	0.353
4	ENSMUSG00000028931	Kcnab2	protein_coding	2	2	2	0	0	0	exon	unchanged	0.0308	0.886	0.642
5	ENSMUSG00000029152	Ociad1	protein_coding	2	1	1	1	0	0	exon_three_utr	unchanged	0.199	0.132	0.00852
5	ENSMUSG00000033615	Cplx1	protein_coding	2	1	1	0	1	0	exon_five_utr	unchanged	0.0599	0.77	0.406
5	ENSMUSG00000037428	Vgf	protein_coding	2	2	2	0	0	0	exon	unchanged	0.149	0.7	0.306
5	ENSMUSG00000029580	Actb	protein_coding	2	1	1	1	0	0	exon_three_utr	unchanged	-0.121	0.296	0.0402
6	ENSMUSG00000029767	Calu	protein_coding	2	2	0	2	1	0	three_utr	unchanged	-0.0111	0.96	0.853
6	ENSMUSG00000030302	Atp2b2	protein_coding	2	2	0	2	0	0	three_utr	unchanged	0.245	0.14	0.0094
6	ENSMUSG00000030310	Slc6a1	protein_coding	2	2	1	1	0	0	exon_three_utr	unchanged	0.0557	0.782	0.425
7	ENSMUSG00000073867	AA474408	TEC	2	1	1	0	0	0	exon	unchanged	NA	NA	NA
7	ENSMUSG00000030889	Vwa3a	protein_coding	2	1	0	0	0	1	intron	unchanged	0.7	0.0591	0.00209
7	ENSMUSG00000030738	Eif3c	protein_coding	2	1	1	1	0	0	exon_three_utr	unchanged	-0.0703	0.663	0.263
7	ENSMUSG00000030695	Aldoa	protein_coding	2	2	2	0	0	0	exon	unchanged	-0.00312	0.992	0.969
7	ENSMUSG00000007891	Ctsd	protein_coding	2	2	2	0	0	0	exon	unchanged	-0.0283	0.886	0.641
8	ENSMUSG00000074194	Zfp791	protein_coding	2	1	0	0	0	1	intron	unchanged	-0.0808	0.816	0.488
8	ENSMUSG00000031778	Cx3cl1	protein_coding	2	2	2	0	0	0	exon	up	0.398	0.0169	0.000215
9	ENSMUSG00000015656	Hspa8	protein_coding	2	2	2	0	0	0	exon	unchanged	-0.124	0.652	0.248
9	ENSMUSG00000032281	Acsbg1	protein_coding	2	2	2	1	0	0	exon	unchanged	-0.115	0.62	0.22
9	ENSMUSG00000034563	Ccpg1	protein_coding	2	2	0	2	0	0	three_utr	unchanged	0.0607	0.697	0.303
9	ENSMUSG00000033350	Chst2	protein_coding	2	2	0	2	0	0	three_utr	unchanged	-0.0895	0.745	0.367
X	ENSMUSG00000082229	Nap1l2	protein_coding	2	1	1	0	0	0	exon	unchanged	0.0548	0.861	0.586
X	ENSMUSG00000031342	Gpm6b	protein_coding	2	1	0	1	0	0	three_utr	unchanged	-0.0863	0.667	0.268
1	ENSMUSG00000026123	Plekhb2	protein_coding	1	1	1	0	0	0	exon	unchanged	-0.0227	0.902	0.683
1	ENSMUSG00000025986	Slc39a10	protein_coding	1	1	1	0	0	0	exon	unchanged	0.182	0.458	0.102
1	ENSMUSG00000026103	Gls	protein_coding	1	1	0	1	0	0	three_utr	unchanged	0.00851	0.977	0.908
1	ENSMUSG00000026249	Serpine2	protein_coding	1	1	1	0	0	0	exon	unchanged	-0.0955	0.637	0.234
1	ENSMUSG00000067028	Cntnap5b	protein_coding	1	1	0	0	0	1	intron	unchanged	0.0814	0.835	0.527
1	ENSMUSG00000042751	Nmnat2	protein_coding	1	1	1	0	0	0	exon	unchanged	-0.0516	0.794	0.447
1	ENSMUSG00000040612	Ildr2	protein_coding	1	1	0	1	0	0	three_utr	unchanged	-0.117	0.518	0.137
1	ENSMUSG00000013698	Pea15a	protein_coding	1	1	0	1	0	0	three_utr	unchanged	-0.0274	0.909	0.703
10	ENSMUSG00000019874	Fabp7	protein_coding	1	1	1	0	0	0	exon	unchanged	-0.334	0.455	0.1
10	ENSMUSG00000058297	Spock2	protein_coding	1	1	0	1	0	0	three_utr	up	0.352	0.00848	5.76e-05
10	ENSMUSG00000019873	Reep3	protein_coding	1	1	0	1	0	0	three_utr	down	-0.234	0.0388	0.00104
10	ENSMUSG00000049422	Chchd10	protein_coding	1	1	1	1	0	0	exon_three_utr	unchanged	0.00974	0.979	0.915
10	ENSMUSG00000033208	S100b	protein_coding	1	1	1	0	0	0	exon	unchanged	-0.122	0.656	0.255
10	ENSMUSG00000035781	R3hdm4	protein_coding	1	1	1	1	0	0	exon_three_utr	unchanged	-0.000721	0.998	0.992
10	ENSMUSG00000075706	Gpx4	protein_coding	1	1	1	0	0	0	exon	unchanged	-0.0836	0.762	0.394
10	ENSMUSG00000054452	Aes	protein_coding	1	1	1	1	0	0	exon_three_utr	unchanged	-0.0168	0.957	0.843
10	ENSMUSG00000040462	Os9	protein_coding	1	1	1	0	0	0	exon	up	0.302	0.0059	2.6e-05
10	ENSMUSG00000025369	Smarcc2	protein_coding	1	1	0	1	0	0	three_utr	unchanged	-0.0518	0.703	0.311
11	ENSMUSG00000094483	Purb	protein_coding	1	1	0	1	0	0	three_utr	unchanged	-0.253	0.164	0.0125
11	ENSMUSG00000033953	Ppp3r1	protein_coding	1	1	1	0	0	0	exon	unchanged	0.0835	0.74	0.359
11	ENSMUSG00000020458	Rtn4	protein_coding	1	1	1	0	0	0	exon	unchanged	0.198	0.256	0.0301
11	ENSMUSG00000010803	Gabra1	protein_coding	1	1	1	0	0	0	exon	up	0.486	0.00848	5.86e-05
11	ENSMUSG00000020333	Acsl6	protein_coding	1	1	1	0	0	0	exon	unchanged	0.0311	0.917	0.727
11	ENSMUSG00000019505	Ubb	protein_coding	1	1	1	0	0	0	exon	unchanged	-0.0242	0.931	0.764
11	ENSMUSG00000047126	Cltc	protein_coding	1	1	1	0	0	0	exon	unchanged	-0.141	0.149	0.0107
11	ENSMUSG00000038976	Ppp1r9b	protein_coding	1	1	0	1	0	0	three_utr	unchanged	-0.0303	0.915	0.724
11	ENSMUSG00000006782	Cnp	protein_coding	1	1	1	1	0	0	exon_three_utr	unchanged	0.0151	0.969	0.879
11	ENSMUSG00000020612	Prkar1a	protein_coding	1	1	1	0	0	0	exon	unchanged	-0.107	0.323	0.048
11	ENSMUSG00000034341	Wbp2	protein_coding	1	1	1	0	0	0	exon	unchanged	0.00944	0.967	0.873
11	ENSMUSG00000025130	P4hb	protein_coding	1	1	1	0	0	0	exon	up	0.213	0.0452	0.00137
12	ENSMUSG00000020671	Rab10	protein_coding	1	1	1	0	0	0	exon	unchanged	-0.144	0.226	0.0232
12	ENSMUSG00000029878	Dbpht2	lincRNA	1	1	1	0	0	0	exon	unchanged	-0.0451	0.862	0.588
12	ENSMUSG00000007682	Dio2	protein_coding	1	1	0	1	0	0	three_utr	unchanged	-0.318	0.332	0.0506
12	ENSMUSG00000021194	Chga	protein_coding	1	1	1	0	0	0	exon	unchanged	0.373	0.132	0.00846
12	ENSMUSG00000018707	Dync1h1	protein_coding	1	1	1	0	0	0	exon	unchanged	-0.137	0.516	0.136
13	ENSMUSG00000056222	Spock1	protein_coding	1	1	1	0	0	0	exon	up	0.446	0.0147	0.000174
13	ENSMUSG00000034488	Edil3	protein_coding	1	1	0	0	0	1	intron	unchanged	0.334	0.0721	0.00288
13	ENSMUSG00000050377	Il31ra	protein_coding	1	1	0	0	0	1	intron	unchanged	-0.091	0.946	0.808
14	ENSMUSG00000041028	Ghitm	protein_coding	1	1	1	0	0	0	exon	unchanged	-0.0686	0.686	0.289
14	ENSMUSG00000079184	Mphosph8	protein_coding	1	1	0	0	0	1	intron	unchanged	-0.16	0.243	0.0266
14	ENSMUSG00000022048	Dpysl2	protein_coding	1	1	0	1	0	0	three_utr	unchanged	-0.0797	0.708	0.318
14	ENSMUSG00000050505	Pcdh20	protein_coding	1	1	1	0	0	0	exon	unchanged	0.266	0.244	0.0269
15	ENSMUSG00000022186	Oxct1	protein_coding	1	1	1	0	0	0	exon	unchanged	-0.0814	0.671	0.273
15	ENSMUSG00000039704	Lmbrd2	protein_coding	1	1	1	0	0	0	exon	unchanged	-0.0152	0.978	0.91
15	ENSMUSG00000022296	Baalc	protein_coding	1	1	1	1	0	1	exon_three_utr_intron	unchanged	-0.172	0.384	0.0694
15	ENSMUSG00000022474	Pmm1	protein_coding	1	1	0	1	0	0	three_utr	unchanged	-0.013	0.967	0.874
15	ENSMUSG00000059213	Ddn	protein_coding	1	1	0	1	0	0	three_utr	unchanged	-0.000535	0.999	0.995
15	ENSMUSG00000000346	Dazap2	protein_coding	1	1	0	1	0	0	three_utr	unchanged	-0.145	0.344	0.0542
16	ENSMUSG00000022708	Zbtb20	protein_coding	1	1	0	1	0	0	three_utr	unchanged	-0.308	0.214	0.0209
16	ENSMUSG00000052459	Atp6v1a	protein_coding	1	1	1	0	0	0	exon	unchanged	-0.0814	0.715	0.329
16	ENSMUSG00000022636	Alcam	protein_coding	1	1	1	0	0	0	exon	unchanged	0.217	0.257	0.0305
16	ENSMUSG00000052516	Robo2	protein_coding	1	1	1	0	0	0	exon	up	0.316	0.0457	0.0014
16	ENSMUSG00000022982	Sod1	protein_coding	1	1	1	0	0	0	exon	unchanged	0.00877	0.983	0.926
17	ENSMUSG00000062078	Qk	protein_coding	1	1	0	1	0	0	three_utr	down	-0.316	0.0196	0.000303
17	ENSMUSG00000025738	Fbxl16	protein_coding	1	1	0	1	0	0	three_utr	unchanged	0.0658	0.782	0.423
17	ENSMUSG00000001525	Tubb5	protein_coding	1	1	1	0	0	0	exon	unchanged	0.0573	0.786	0.434
17	ENSMUSG00000024462	Gabbr1	protein_coding	1	1	0	1	0	0	three_utr	unchanged	0.089	0.445	0.095
17	ENSMUSG00000046329	Slc25a23	protein_coding	1	1	0	1	0	0	three_utr	unchanged	-0.0032	0.993	0.971
17	ENSMUSG00000024140	Epas1	protein_coding	1	1	0	1	0	0	three_utr	unchanged	-0.282	0.127	0.00784
18	ENSMUSG00000024347	Psd2	protein_coding	1	1	0	1	0	0	three_utr	unchanged	-0.146	0.447	0.0962
18	ENSMUSG00000024524	Gnal	protein_coding	1	1	0	1	0	0	three_utr	unchanged	0.138	0.528	0.144
18	ENSMUSG00000073514	Dok6	protein_coding	1	1	0	0	0	1	intron	unchanged	-0.203	0.656	0.255
19	ENSMUSG00000024953	Prdx5	protein_coding	1	1	1	0	0	0	exon	unchanged	-0.0371	0.914	0.721
19	ENSMUSG00000024921	Smarca2	protein_coding	1	1	0	1	0	0	three_utr	unchanged	-0.101	0.619	0.22
2	ENSMUSG00000026959	Grin1	protein_coding	1	1	1	0	0	0	exon	up	0.505	0.00178	2.13e-06
2	ENSMUSG00000039262	Prrc2b	protein_coding	1	1	0	1	0	0	three_utr	unchanged	-0.0658	0.799	0.46
2	ENSMUSG00000042133	Ppig	protein_coding	1	1	1	0	0	0	exon	down	-0.274	0.0327	0.000768
2	ENSMUSG00000068882	Ssb	protein_coding	1	1	0	1	0	0	three_utr	unchanged	-0.0578	0.718	0.333
2	ENSMUSG00000056486	Chn1	protein_coding	1	1	1	1	0	0	exon_three_utr	unchanged	0.0873	0.693	0.298
2	ENSMUSG00000027104	Atf2	protein_coding	1	1	0	0	0	1	intron	unchanged	-0.00921	0.968	0.877
2	ENSMUSG00000027187	Cat	protein_coding	1	1	0	1	0	0	three_utr	unchanged	-0.0487	0.853	0.563
2	ENSMUSG00000074968	Ano3	protein_coding	1	1	0	1	0	0	three_utr	unchanged	0.374	0.0979	0.00478
2	ENSMUSG00000060227	Casc4	protein_coding	1	1	0	1	0	0	three_utr	unchanged	0.0093	0.971	0.883
2	ENSMUSG00000058793	Cds2	protein_coding	1	1	0	1	0	0	three_utr	unchanged	0.163	0.299	0.0408
2	ENSMUSG00000051177	Plcb1	protein_coding	1	1	0	1	0	0	three_utr	unchanged	-0.107	0.605	0.206
2	ENSMUSG00000062098	Btbd3	protein_coding	1	1	1	0	0	0	exon	unchanged	-0.24	0.094	0.00441
2	ENSMUSG00000027422	Rrbp1	protein_coding	1	1	1	0	0	0	exon	unchanged	-0.0584	0.834	0.523
2	ENSMUSG00000027438	Napb	protein_coding	1	1	0	1	0	0	three_utr	unchanged	0.0076	0.984	0.931
2	ENSMUSG00000032966	Fkbp1a	protein_coding	1	1	1	0	0	0	exon	unchanged	-0.0192	0.934	0.771
2	ENSMUSG00000018326	Ywhab	protein_coding	1	1	1	0	0	0	exon	unchanged	-0.0466	0.857	0.574
2	ENSMUSG00000017009	Sdc4	protein_coding	1	1	0	1	0	0	three_utr	unchanged	-0.121	0.671	0.273
3	ENSMUSG00000027533	Fabp5	protein_coding	1	1	1	0	0	0	exon	unchanged	-0.189	0.488	0.119
3	ENSMUSG00000033981	Gria2	protein_coding	1	1	1	0	0	0	exon	up	0.356	0.0128	0.000131
3	ENSMUSG00000068923	Syt11	protein_coding	1	1	1	0	0	0	exon	unchanged	0.154	0.271	0.0337
3	ENSMUSG00000004032	Gstm5	protein_coding	1	1	0	0	1	0	five_utr	unchanged	-0.14	0.626	0.224
3	ENSMUSG00000045092	S1pr1	protein_coding	1	1	0	1	0	0	three_utr	unchanged	0.0449	0.901	0.68
3	ENSMUSG00000028132	Tmem56	protein_coding	1	1	0	0	0	1	intron	unchanged	-0.194	0.141	0.00949
3	ENSMUSG00000028194	Ddah1	protein_coding	1	1	0	1	0	0	three_utr	unchanged	-0.152	0.488	0.118
4	ENSMUSG00000039953	Clstn1	protein_coding	1	1	1	0	0	0	exon	up	0.436	0.00935	6.8e-05
5	ENSMUSG00000056004	9330182L06Rik	protein_coding	1	1	0	1	0	0	three_utr	unchanged	0.221	0.149	0.0105
5	ENSMUSG00000061601	Pclo	protein_coding	1	1	0	1	0	0	three_utr	unchanged	0.312	0.146	0.0101
5	ENSMUSG00000040118	Cacna2d1	protein_coding	1	1	1	0	0	0	exon	unchanged	0.309	0.0972	0.00472
5	ENSMUSG00000061576	Dpp6	protein_coding	1	1	1	0	0	1	exon_intron	up	0.462	0.0038	1.15e-05
5	ENSMUSG00000060961	Slc4a4	protein_coding	1	1	0	1	0	0	three_utr	unchanged	-0.217	0.36	0.0604
5	ENSMUSG00000029413	Naaa	protein_coding	1	1	0	1	0	0	three_utr	unchanged	0.0358	0.914	0.722
5	ENSMUSG00000029426	Scarb2	protein_coding	1	1	1	0	0	0	exon	unchanged	-0.0067	0.979	0.915
5	ENSMUSG00000000568	Hnrnpd	protein_coding	1	1	0	1	0	0	three_utr	down	-0.197	0.0396	0.00108
5	ENSMUSG00000051391	Ywhag	protein_coding	1	1	1	0	0	0	exon	unchanged	0.0107	0.975	0.899
5	ENSMUSG00000048578	Mlec	protein_coding	1	1	0	1	0	0	three_utr	unchanged	0.0302	0.895	0.661
6	ENSMUSG00000029632	Ndufa4	protein_coding	1	1	1	0	1	0	exon_five_utr	unchanged	0.163	0.567	0.173
6	ENSMUSG00000029840	Mtpn	protein_coding	1	1	1	0	1	0	exon_five_utr	unchanged	-0.0759	0.742	0.363
6	ENSMUSG00000065701	Rny1	misc_RNA	1	1	1	0	0	0	exon	unchanged	NA	NA	NA
6	ENSMUSG00000056429	Tgoln1	protein_coding	1	1	1	0	0	0	exon	unchanged	0.0829	0.612	0.212
6	ENSMUSG00000030062	Rpn1	protein_coding	1	1	1	0	0	1	exon_intron	up	0.287	0.0438	0.00127
6	ENSMUSG00000030307	Slc6a11	protein_coding	1	1	0	1	0	0	three_utr	unchanged	0.131	0.638	0.234
7	ENSMUSG00000033676	Gabrb3	protein_coding	1	1	0	1	0	0	three_utr	unchanged	0.21	0.262	0.0318
7	ENSMUSG00000038886	Man2a2	protein_coding	1	1	0	1	0	0	three_utr	unchanged	0.157	0.259	0.0308
7	ENSMUSG00000066232	Ipo7	protein_coding	1	1	0	1	0	0	three_utr	unchanged	-0.158	0.143	0.00968
7	ENSMUSG00000030772	Dkk3	protein_coding	1	1	0	1	0	0	three_utr	unchanged	0.209	0.172	0.0138
7	ENSMUSG00000030659	Nucb2	protein_coding	1	1	1	0	0	0	exon	unchanged	0.376	0.0633	0.00236
7	ENSMUSG00000008734	Gprc5b	protein_coding	1	1	0	1	0	0	three_utr	unchanged	-0.00195	0.996	0.983
7	ENSMUSG00000030806	Stx1b	protein_coding	1	1	1	0	0	0	exon	unchanged	0.00203	0.994	0.977
8	ENSMUSG00000031647	Mfap3l	protein_coding	1	1	0	1	0	0	three_utr	unchanged	-0.204	0.256	0.03
8	ENSMUSG00000048148	Nwd1	protein_coding	1	1	0	1	0	0	three_utr	unchanged	-0.298	0.194	0.0173
8	ENSMUSG00000031748	Gnao1	protein_coding	1	1	0	1	0	0	three_utr	unchanged	-0.0223	0.914	0.721
8	ENSMUSG00000031765	Mt1	protein_coding	1	1	0	1	0	0	three_utr	unchanged	-0.0652	0.843	0.544
8	ENSMUSG00000051495	Irf2bp2	protein_coding	1	1	0	1	0	0	three_utr	unchanged	-0.146	0.466	0.106
9	ENSMUSG00000074305	Peak1	protein_coding	1	1	0	0	0	1	intron	unchanged	-0.0487	0.849	0.556
9	ENSMUSG00000032294	Pkm	protein_coding	1	1	1	0	0	0	exon	unchanged	-0.0337	0.87	0.607
9	ENSMUSG00000032186	Tmod2	protein_coding	1	1	0	1	0	0	three_utr	unchanged	-0.173	0.146	0.0102
9	ENSMUSG00000032328	Tmem30a	protein_coding	1	1	1	0	0	0	exon	unchanged	0.179	0.266	0.0326
9	ENSMUSG00000033577	Myo6	protein_coding	1	1	1	0	0	0	exon	unchanged	-0.191	0.285	0.0373
9	ENSMUSG00000032356	Rasgrf1	protein_coding	1	1	0	0	0	1	intron	unchanged	0.141	0.31	0.0443
9	ENSMUSG00000031129	Slc9a9	protein_coding	1	1	0	0	0	1	intron	unchanged	0.292	0.557	0.165
9	ENSMUSG00000032452	Clstn2	protein_coding	1	1	0	1	0	0	three_utr	up	0.355	0.0247	0.000482
9	ENSMUSG00000032470	Mras	protein_coding	1	1	1	0	0	0	exon	unchanged	-0.222	0.0972	0.00469
9	ENSMUSG00000043719	Col6a6	protein_coding	1	1	0	0	0	1	intron	unchanged	0.425	0.711	0.323
9	ENSMUSG00000007815	Rhoa	protein_coding	1	1	1	0	0	1	exon_intron	unchanged	-0.103	0.453	0.0991
9	ENSMUSG00000032437	Stt3b	protein_coding	1	1	1	0	0	1	exon_intron	unchanged	0.0636	0.722	0.338
X	ENSMUSG00000001986	Gria3	protein_coding	1	1	0	1	0	0	three_utr	up	0.347	0.0297	0.000656
X	ENSMUSG00000025666	Tmem47	protein_coding	1	1	1	1	0	0	exon_three_utr	unchanged	-0.111	0.688	0.292
X	ENSMUSG00000042750	Bex2	protein_coding	1	1	1	0	0	0	exon	unchanged	0.00182	0.996	0.987
X	ENSMUSG00000031278	Acsl4	protein_coding	1	1	1	0	0	0	exon	unchanged	0.207	0.165	0.0127
X	ENSMUSG00000041688	Amot	protein_coding	1	1	0	1	0	0	three_utr	unchanged	-0.234	0.334	0.0515
X	ENSMUSG00000025658	Cnksr2	protein_coding	1	1	0	1	0	0	three_utr	unchanged	-0.0505	0.889	0.647
Y	ENSMUSG00000069045	Ddx3y	protein_coding	1	1	0	1	0	0	three_utr	unchanged	-0.533	0.889	0.65
Y	ENSMUSG00000096768	Erdr1	protein_coding	1	1	0	0	0	1	intron	unchanged	0.614	0.655	0.254

### Sheet: Explanation of table columns
Column name	explanation
seqnames	sequence (chromosome) name
gene_id	Ensembl gene ID
gene_name	gene name
gene_biotype	gene biotype as defined by Ensembl (see https://www.ensembl.org/info/genome/genebuild/biotypes.html)
nr_peaks	number of FUS peaks specific for the synaptoneurosome (SNS) sample compared to total cortex
gene_cluster	number of peak clusters in the gene. Neighbouring and overlapping peaks are merged into clusters.
exon_cluster	number of clusters in exonic regions
three_utr_cluster	number of clusters that overlap with the 3' UTR of the gene
five_utr_cluster	number of clusters that overlap with the 5' UTR of the gene
intron_cluster	number of clusters in intronic regions of the gene (intronic regions that do not overlapping with exons)
class	classification of FUS binding: region with the majority of FUS clusters. The class is the region(s) with the maximal number of clusters: exon_cluster, three_utr_cluster, five_utr_cluster, intron_cluster or a combination)
RNAseq_DE	Is the gene differentially expressed (FDR < 0.05) in the RNA-seq data (6 months SNS, FusΔNLS/+ vs. Fus+/+ and in which direction? One of "down", "up", "unachanged".
logFC	log2 fold-change of the gene in the 6 months SNS, FusΔNLS/+ vs. Fus+/+ differential gene expression analysis
FDR	false discovery rate of the gene in the 6 months SNS, FusΔNLS/+ vs. Fus+/+ differential gene expression analysis
P-value	p-value of the gene in the 6 months SNS, FusΔNLS/+ vs. Fus+/+ differential gene expression analysis
